# Hangover regulates gene expression by limiting NSL-mediated H4K16 acetylation

**DOI:** 10.1101/2025.04.22.649938

**Authors:** Jonathan Lenz, Laura Schmelzer, Ignasi Forné, Andrea Nist, Axel Imhof, Thorsten Stiewe, Alexander Brehm

## Abstract

The RNA-binding protein hangover is essential for several stress responses in *Drosophila melanogaster*. Here, we discover a novel function of hangover in the regulation of gene expression. Hangover binds to more than 2.000 genes in the *Drosophila* genome and modulates transcription. We identify a diverse set of chromatin regulators as hangover interactors, including NSL, dMec, Sin3A, dREAM and Ino80. Among these, the non-specific lethal complex (NSL) is the most prominent one. We show that hangover attenuates NSL-mediated H4K16 acetylation at transcriptional start sites to downregulate gene expression.

Our work uncovers novel roles for hangover in epigenetic gene regulation and suggests that it coordinates the function of multiple chromatin regulators.
