## Supplementary Table 1 for "Hangover regulates gene expression by limiting NSL-mediated H4K16 acetylation"

### Sheet: Suppl. Table S3
name	sequence	application	method
sgRNA_scaffold	GTTTAAGAGCTATGCTGGAAACAGCATAGCAAGTTTAAATAAGGCTAGTCCGTTATCAACTTGAAAAAGTGGCACCGAGTCGGTGC	sgRNA template synthesis	CRISPR/Cas9 approaches
U6-promotor_s	GCTCACCTGTGATTGCTCCTAC	sgRNA template synthesis	CRISPR/Cas9 approaches
sgRNA_as	gcttattctcAAAAAAGCACCGACTCGGTGCCACT	sgRNA template synthesis	CRISPR/Cas9 approaches
lig4_RNAi_s	taatacgactcactatagggCCCAATGATCCAAAGTGTTTTTGCA	generation of dsRNA against lig4	CRISPR/Cas9 approaches
lig4_RNAi_as	taatacgactcactatagGGAAGTAGGATGCCTTCGCGA	generation of dsRNA against lig4	CRISPR/Cas9 approaches
mus308_RNAi_s	taatacgactcactataggGCTGGGACTCCACCGGAAAG	generation of dsRNA against mus308	CRISPR/Cas9 approaches
mus308_RNAi_as	taatacgactcactatagggTACCGTCGCCGTCCAGTAATG	generation of dsRNA against mus308	CRISPR/Cas9 approaches
hang_CRISPR_A_Ct	cctattttcaatttaacgtcgAGCCTGACTCCAAGTCAGgtttaagagctatgctg	sgRNA template synthesis hangover C-terminal tagging	endogenous tagging of hangover
hang_HR_A_Ct_fw	AGCCGCCGCCACAGCAAGCAGCAAGGCAACAGCATTACTAACGGCAGCAAAGGCGAAGCCggatcttccggatggctcgag	homology donor synthesis hangover C-terminal tagging	endogenous tagging of hangover
hang_HR_A_Ct_rv	GCCACAGTCTTACTGCTTGTCTTGCTGTTATTATTGTTGGCCAGCACCGCTGACTTGGAGgaagttcctattctctagaaagtataggaacttccatatg	homology donor synthesis hangover C-terminal tagging	endogenous tagging of hangover
hang_PCR_A_Ct_fw	GAATGTGGTGTCGACGGCCT	genotyping of cell lines containing tagged hang alleles	endogenous tagging of hangover
hang_PCR_A_Ct_rv	CACCTGCTGCCACAGTCTTAC	genotyping of cell lines containing tagged hang alleles	endogenous tagging of hangover
hang_CRISPR_ko	cctattttcaatttaacgtcgACAAAATGTGCGACGCTGgtttaagagctatgctg	sgRNA template synthesis hangover knock-out	generation of hangover knock-out cells
hang_HR_ko_fw	GCGGCAAAGAAGAGAGCGAGAGGGCGACCAATACAAAAGCGACAAAATGTGCGACGCTCCCAAGAAGAAGAGGAAGGTGggatcttccggatggctcgag	homology donor synthesis hangover knock-out	generation of hangover knock-out cells
hang_HR_ko_rv	TTGTTGCGACGGCTGCTGCTACTGCTGCTGTTGTTGTTGTTGTCGCTGTTGCCGCCGCAGgaagttcctattctctagaaagtataggaacttccatatg	homology donor synthesis hangover knock-out	generation of hangover knock-out cells
hang_PCR_ko_fw	GGATGTGGATGGTGTGGAACG	genotyping of cell lines containing hang knock-out alleles	generation of hangover knock-out cells
hang_PCR_ko_rv	CAGCAGTTTTGTCGCGCCG	genotyping of cell lines containing hang knock-out alleles	generation of hangover knock-out cells
EGFP-RNAi-fw	gaattaatacgactcactatagggAGAGCTGGACGGCGACGTAA	generation of dsRNA against EGFP	RNAi
EGFP-RNAi-rv	gaattaatacgactcactatagggAGACTTGTACAGCTCGTCCATG	generation of dsRNA against EGFP	RNAi
Luc-RNAi-fw	taatacgactcactatagggCTGGTTCCTGGAACAATTGC	generation of dsRNA against Luciferase	RNAi
Luc-RNAi-rv	taatacgactcactatagggTGACGAACGTGTACATCGA	generation of dsRNA against Luciferase	RNAi
hang1-RNAi-fw	taatacgactcactatagggCGCAGATGTCCAACGCAAGG	generation of dsRNA against hangover (#1)	RNAi
hang1-RNAi-rv	taatacgactcactatagggCTGATTACCGCCCGCCAGTT	generation of dsRNA against hangover (#1)	RNAi
hang2-RNAi-fw	taatacgactcactatagggATGCGAATACTGCGCCTCCA	generation of dsRNA against hangover (#2)	RNAi
hang2-RNAi-rv	taatacgactcactatagggGCCTTAGTGGCTACTGGCAC	generation of dsRNA against hangover (#2)	RNAi
NSL1-RNAi-fw	taatacgactcactatagggATGGCCCCAGCGCTCACA	generation of dsRNA against NSL1	RNAi
NSL1-RNAi-rv	taatacgactcactatagggTGAACTTGTGGCCACTGCC	generation of dsRNA against NSL1	RNAi
Rcd5-RNAi-fw	taatacgactcactatagggGACCAGGAAGGTGAAGCGCAG	generation of dsRNA against Rcd5	RNAi
Rcd5-RNAi-rv	taatacgactcactatagggCCTCCGAGTTCGACAACCAGACA	generation of dsRNA against Rcd5	RNAi
MBD-R2-RNAi-fw	taatacgactcactatagggCGCTGGCCACGTTTATTAAG	generation of dsRNA against MBD-R2	RNAi
MBD-R2-RNAi-rv	taatacgactcactatagggTTGAAGAGAAAAAGCTTGTACGG	generation of dsRNA against MBD-R2	RNAi
CG10654-RT-fw	GCAGGAGATTGAGGAAGTCTAC	amplification of CG10654 cDNA fragment	RTqPCR
CG10654-RT-rv	CGCACTCCTCGTCGTTTTCT	amplification of CG10654 cDNA fragment	RTqPCR
Scgβ-RT-fw	GATCCGAGGGCGTCTACTTC	amplification of Scgβ cDNA fragment	RTqPCR
Scgβ-RT-rv	AGAAAGATACCCGTGCCTGC	amplification of Scgβ cDNA fragment	RTqPCR
Galt-RT-fw	GGGTGTTCCAATCCCCATCC	amplification of Galt cDNA fragment	RTqPCR
Galt-RT-rv	CTCGTTGGTGGCGTAGTAGG	amplification of Galt cDNA fragment	RTqPCR
Gabat-RT-fw	ACGTTGACCAAGCAGAGTCTA	amplification of Gabat cDNA fragment	RTqPCR
Gabat-RT-rv	TGGGGCCAGGTATCGATTTG	amplification of Gabat cDNA fragment	RTqPCR
βTub56D-RT-fw	GCAGTTCACCGCTATGTTCA	amplification of β-Tubulin 56D cDNA fragment	RTqPCR
βTub56D-RT-fw	CGGACACCAGATCGTTCAT	amplification of β-Tubulin 56D cDNA fragment	RTqPCR
RpL32-RT-fw	CCAGTCGGATCGATATGCTAA	amplification of RpL32 cDNA fragment	RTqPCR
RpL32-RT-rv	GTTCGATCCGTAACCGATGT	amplification of RpL32 cDNA fragment	RTqPCR
Act5C-RT-fw	AGCGCGGTTACTCTTTCACCAC	amplification of Actin 5C cDNA fragment	RTqPCR
Act5C-RT-rv	GTGGCCATCTCCTGCTCAAAGT	amplification of Actin 5C cDNA fragment	RTqPCR
