## Supplementary Table 2 for "Hangover regulates gene expression by limiting NSL-mediated H4K16 acetylation"

### Sheet: Suppl. Table S3
FlyBase gene number	Protein ID	Gene symbol	hang-GFP		hang-FLAG
			△iBAQ (hang-GFP - control)	p-value	△iBAQ (hang-FLAG - control)	adjusted p-value
FBgn0026575	Q9VXG1	hang	10.6868	0.00218417	11.3752	0.00196
FBgn0040066	M9NDM4;Q9V3J8	wds	12.1739	0.000119	8.65809	0.000229
FBgn0263832	Q9VZJ3	Rcd5	9.45437	0.000188	8.757	0.000767
FBgn0025634	Q9W5E2	CG13367	10.5466	0.000123559	7.13807	0.000143307
FBgn0039710	Q9VAF4	dgt1	10.487	0.000526	6.91432	0.000439
FBgn0038016	Q9VGA4	MBD-R2	9.74984	0.0022	7.51734	0.000391
FBgn0033897	A0A0B4KFM5;A0A0B4KF25	Rcd1	9.35922	0.000501	7.03999	0.000115
FBgn0262527	Q0KI68;E1JIM0;A4V2Z1;A0A0B4K690;A0A0B4K663;E2QD16;E1JIM1	nsl1	9.63824	0.000519756	6.48983	0.000514
FBgn0023395	M9PIA6;E1JI46;Q59E34;O97159;O16102	Chd3	9.57655	0.000216	6.10145	0.00296
FBgn0262519	M9PIA6;E1JI46;Q59E34;O97159;O16102	Mi-2	9.57655	0.000216	6.10145	0.00296
FBgn0031377	Q9VQ58	CG15356	10.451	0.000219649	5.12824	0.000257
FBgn0288857	Q8MSV1;Q9XZF0	Ype	8.98809	0.000127023	6.4342	0.000151869
FBgn0012058	Q9VS37	Cdc27	8.45782	2.95e-05	6.7663	0.00321
FBgn0030944	Q9VWS1	Hou	8.49529	2.03e-06	6.41855	0.000194352
FBgn0029861	Q9W410	CG3815	9.26932	0.000194	5.3734	0.00231
FBgn0028398	Q9U5W9	Taf10	7.97802	0.00994625	6.12632	0.000771
FBgn0287720	P52295	Pen	8.6963	0.00874	5.25773	0.00012
FBgn0040929	Q9W3D4	CG12659	7.34782	0.00419	6.45348	0.00227
FBgn0003870	A0A0B4JD39;P17789;A0A0B4JDG1;P42282	ttk	7.70453	0.000199907	6.06675	0.000157
FBgn0000520	Q9W4V9	dwg	7.7688	0.00595	5.94896	0.029
FBgn0052831	Q8IPA8;Q8IPA5	CG33695	9.63914	0.004336	4.02817	0.0074
FBgn0032193	Q9VL26	CG5727	8.20403	9.55929e-05	5.38906	0.00566034
FBgn0029936	Q9W3S4	CG4617	9.7852	0.00138276	3.71176	0.0292
FBgn0026324	Q9XZT7	Taf10b	7.54252	0.0158616	5.85289	0.0191
FBgn0034240	A1ZAV3;A0A0B4LFV9;A0A0B4LGV3	MESR4	9.30051	0.000164764	4.01714	0.00398362
FBgn0020621	A0A0B4LEY5;A1Z7T2;A0A0B4K6U3;A0A0B4K727;A0A0B4LF03;A0A0B4LEI8;E1JH15;A0A0B4JD07;A1Z7T1;A1Z7T3;A0A0B4LFX2;A8DY76;A1Z7T0	Pkn	7.99935	4.35e-05	5.14469	0.000643
FBgn0031759	M9NEV0;Q9VMJ7	Kdm5	7.91418	0.000256	5.19851	0.00721115
FBgn0034599	Q9W2K3	hng1	8.2189	4.66e-05	4.42553	0.00383126
FBgn0050390	Q9W2I4	Sgf29	6.56616	0.00508	5.98817	0.00257
FBgn0031057	Q9VWD9	Ubqn	8.7661	0.00215014	3.69634	0.0337794
FBgn0037094	E1JHX5;Q7K0L4	CG7611	8.02305	0.000268	4.14566	0.00347
FBgn0035357	Q0E8J0	MEP-1	7.86842	5.17e-05	4.21149	0.000361
FBgn0010328	A0A0B4KI43;Q9VB55;A0A0B4KHZ0;A8JRE3;A0A0B4K7W6	woc	8.18658	0.000554	3.7726	0.0123
FBgn0015602	Q7JN06	BEAF-32	6.52277	0.0343703	5.43466	0.0100282
FBgn0263979	E1JIL4	Caf1-55	6.58922	0.00035927	5.26451	0.000236
FBgn0023517	X2JC94;O46084	Pgam5	7.59856	0.000263	4.17892	0.00156
FBgn0262114	A0A0B4K851;A0A126GUM4;Q4Z8K6	RanBPM	8.29249	1.21168e-05	3.3425	0.0121
FBgn0033715	A1Z8X0	CG8490	6.53583	0.0153	5.09616	0.00638
FBgn0038576	A0A0B4KG83;Q9VEC3	Arp5	7.4925	0.000689	4.02439	0.0079
FBgn0011291	P49906	Taf11	6.26164	0.0111	5.21322	0.00136
FBgn0033019	A1Z6E8	CG10395	6.96891	0.000444	4.50344	0.00494
FBgn0037621	Q9VHM3	M1BP	6.31872	0.00526	5.11957	0.00457102
FBgn0027514	Q9VI18;B9A0M7	CG1024	7.60226	0.000851	3.79137	0.0318
FBgn0022764	A0A0B4LF82;Q5U0Y0;A0A0B4K765;A0A0B4LF93;A1Z928;A1Z927;A0A126GUN9	Sin3A	8.08182	0.00476	3.27671	0.003
FBgn0003459	Q9VUE5;M9PI58	stwl	6.76335	0.00597	4.58217	0.00202
FBgn0250732	Q6NP69;Q8INS9	gfzf	5.25489	0.00471	6.02736	0.0129
FBgn0001133	Q9U405	grau	7.59812	0.00133	3.67842	0.00221
FBgn0051111	Q8IMU0	CG31111	6.72901	0.0147	4.54696	0.00614
FBgn0015602	Q94513	BEAF-32	6.00574	0.00243757	5.26735	0.0034535
FBgn0037669	Q9VHG6	Ibf2	4.06823	0.00777	7.17424	0.0119565
FBgn0030293	Q9VZ00;X2JEU3	CG1737	6.51494	0.0045869	4.71789	0.00285802
FBgn0030274	Q9VZ22;C6SV09	Lint-1	6.96116	0.00316	4.23499	0.0226
FBgn0024909	B7Z0V1;Q9VHY5	Taf7	7.51825	0.00309	3.53607	0.00542
FBgn0029800	Q9W482	lin-52	6.31317	0.00686	4.57458	0.048
FBgn0044324	Q86BS3	Chro	5.84337	0.00169545	4.92387	0.00264851
FBgn0014340	O02193	mof	6.73282	0.000299359	3.96915	0.000972975
FBgn0052202	Q4V604	CG32202	6.67402	0.000478649	3.91048	0.036
FBgn0023509	Q9W542	mip130	6.93972	0.00584088	3.60966	0.00815
FBgn0022238	E1JGK7;Q7KRI2	lolal	6.57183	7.0525e-05	3.94931	0.000186
FBgn0000541	M9PDH1;E1JHV6;Q9W0T1;M9PE12;M9PBG5	E(bx)	7.14332	0.000828	3.35128	0.00757
FBgn0262527	A0A0B4K6Z4;A0A0B4K6I8	nsl1	6.26641	0.00417	4.19259	0.00106582
FBgn0010355	E1JJ72;A0A0B4LGU9;P51123;A0A0B4K602	Taf1	5.72614	0.000742764	4.73179	0.00132
FBgn0010607	Q9VMX2;Q8IPL4	l(2)05714	6.76703	0.00771	3.67915	0.00912
FBgn0014269	Q7JNE1	prod	5.77202	0.0138388	4.50593	0.0068
FBgn0036134	M9PI07;M9PC64;Q8IQE9;M9PF47;Q0E8F8	FoxK	6.89564	0.00013	3.27583	0.00265
FBgn0259785	Q9VP57	pzg	5.84587	0.000844	4.24887	0.00333
FBgn0289122	Q9VDY1	Ino80	7.42247	0.000613	2.63873	0.0129
FBgn0002441	Q9VB52	l(3)mbt	6.64553	0.00643	3.38279	0.0218
FBgn0000376	O76906	crm	6.35758	0.0012	3.63159	0.00798916
FBgn0034210	A0A0B4LGS5;Q8MRA9	Camp	6.34437	0.00172	3.62308	0.0221
FBgn0033566	A1Z8D5;A1Z8D6;A1Z8D4	CG18004	6.87635	0.00462	3.08717	0.045
FBgn0261844	A0A126GUZ1;A0A0B4JDG4	pre-mod(mdg4)-V	6.03234	0.0014	3.82456	0.0227
FBgn0024371	X2J9B3;O77051	E2f2	5.33406	0.00601	4.51075	0.0389
FBgn0263240	Q7JUZ9	Coop	6.36382	0.000931	3.42102	0.00896
FBgn0263979	Q24572	Caf1-55	6.37037	0.00177	3.21056	0.00507
FBgn0027503	Q9Y0Z1	CG11970	6.84431	0.000694	2.69155	0.0406
FBgn0024993	Q9W4W7	Lint-O	6.17647	0.0135131	3.30978	0.0209868
FBgn0053526	Q7KU01;Q9VPU9	PNUTS	6.1349	0.000133	3.31026	0.00953
FBgn0050020	Q7JQY8;A0A0B4KEI8	CG30020	6.04198	0.00608769	3.30574	0.0227536
FBgn0086356	A1Z9I5	tum	6.50396	0.00141909	2.79722	0.00327718
FBgn0082831	Q9VG78;A0A0B4K6G3	pps	4.82977	0.0137	4.43754	0.00862
FBgn0010342	Q7K180	Map60	4.0736	0.022455	5.12698	0.00124078
FBgn0260749	M9PCJ7;Q76NQ3;M9MRG4;Q9VL07	Utx	5.27806	0.00633	3.86855	0.0421377
FBgn0003512	P07664	Sry-delta	4.97883	0.002	4.11445	0.00877
FBgn0010356	P49846	Taf5	4.99398	0.00188512	3.89292	0.0190487
FBgn0011335	Q9VTT2	vers	4.44443	0.00692026	4.3783	0.00708072
FBgn0030003	Q9W3J9	CG2116	4.93556	0.00145126	3.86783	0.0231247
FBgn0001994	Q9V406	crp	5.01032	0.00137	3.6707	0.00655
FBgn0034878	Q95RQ8;Q9W1N1	pita	5.24948	0.00805009	3.41888	0.0225
FBgn0039280	Q9VBX2	Mocs2B	6.33572	0.00096	2.32684	0.0179
FBgn0035405	Q9VZU3;Q86BP7	CG15812	5.57303	0.0144	3.06526	0.0392
FBgn0034430	Q7K159	mip40	5.38504	0.002856	3.24545	0.0079279
FBgn0002914	Q53YG3;P04197	Myb	5.03829	0.00197331	3.49992	0.0157913
FBgn0040075	M9PFN1;Q9V3K3	rept	5.59743	0.000808	2.92524	0.00543
FBgn0041702	Q7JW01;A0A0B4KFV4	CG15107	4.4013	0.0104	4.11784	0.0129
FBgn0015805	Q94517	HDAC1	4.78102	0.0019459	3.73594	0.00548993
FBgn0036814	Q8IQT4	CG14073	5.36074	9.01e-05	3.07089	0.00181
FBgn0035238	Q9W0D2;X2JG46	CG12104	5.70833	0.0061	2.70029	0.0147
FBgn0026873	Q9XZT1	MED18	4.70726	0.0246329	3.68651	0.000466152
FBgn0011692	Q9VZF5	pav	6.26804	0.00112	2.07029	0.0135928
FBgn0040078	Q9VH07	pont	5.52456	0.00114	2.78582	0.0112
FBgn0035769	Q9VS55	CTCF	5.03492	0.0013	3.14434	0.0109
FBgn0035981	Q9VSW7;M9PEW8	CG4452	5.52584	0.00472	2.62869	0.0302
FBgn0039064	Q9VCP4;Q0KI25	CG4467	5.12914	0.00931	3.00905	0.0365
FBgn0001179	B7Z0G1;Q02870	hay	5.85685	0.000108	2.17705	0.0148
FBgn0022724	Q9VWY6	Taf8	4.44279	0.000984936	3.37465	0.0174
FBgn0037027	M9PID3;M9PG82;M9PG20;Q9VPB0	HIPP1	4.89552	0.00131	2.91228	0.0134
FBgn0032293	Q9VKQ9	Dpy-30L1	5.25825	0.00199	2.52083	0.00898
FBgn0266420	P20240	Ote	5.59569	0.00436	2.14284	0.0153
FBgn0016984	Q9W2R3	sktl	4.92001	0.00283685	2.76461	0.0438
FBgn0032475	M9PFS7;Q9VK33;B7YZV6	Sfmbt	3.93949	0.0013	3.74312	0.0131
FBgn0027490	Q9VLL1	D12	4.85281	0.00359	2.81953	0.0239
FBgn0033846	A1Z9E2;E1JH59	mip120	4.94502	0.0035	2.72593	0.0158
FBgn0010417	P49847;M9PG32	Taf6	4.64806	0.00140376	2.9371	0.00834948
FBgn0037670	A0A0B4LGV6;Q9VHG5	Ibf1	3.79998	0.0033	3.75998	0.00401
FBgn0032848	Q9VIP0	nesd	5.50333	0.00113	2.05296	0.0221
FBgn0033802	Q7K014;A0A0B4KEP6	CG17724	3.40099	0.0210565	4.07996	0.00907237
FBgn0033185	Q1LZ24	cliff	4.48945	0.0117	2.99075	0.0226
FBgn0283658	Q7KTK9;M9PCG1;Q9VM14;M9PCA2;M9PCU4	Dlat	4.08137	0.00294	3.31759	0.00236084
FBgn0039654	Q9VAM5	Brd8	5.09315	9.879e-06	2.17504	0.0404553
FBgn0025716	Q7K012	Bap55	4.08836	0.0066	3.17518	0.031
FBgn0037446	Q9VI24	Zif	4.10898	0.008	3.11279	0.0371745
FBgn0264817	Q867Z4;P42283;P42284;Q9V5M3;Q9V5M6;A0A0B4KEI4	pre-lola-G	4.47423	0.00105	2.72042	0.014
FBgn0283521	Q867Z4;P42283;P42284;Q9V5M3;Q9V5M6;A0A0B4KEI4	lola	4.47423	0.00105	2.72042	0.014
FBgn0010280	E1JI11;M9PFP3;M9PI76;B7Z060;P47825;A4V201	Taf4	4.56114	0.00293	2.60971	0.0047
FBgn0000581	A0A0B4KEK1;Q0E9C2;A0A0B4KET9;A0A0B4KFP2	E(Pc)	4.19791	0.00156	2.9536	0.012
FBgn0038244	Q29R10	CG7987	4.46687	0.00686	2.60337	0.033
FBgn0034300	A0A0B4KFU8;A0A126GUN5;Q6AWG9	CG5098	4.83824	0.000902	2.16658	0.0449
FBgn0011290	A0A0B4KFN0;P49905	Taf12	3.88055	0.00173	2.89106	0.00711
FBgn0026582	Q9W2K8	Hmg-2	4.59167	0.0191804	2.16114	0.0222
FBgn0000283	Q24478	Cp190	4.13291	0.00708	2.60587	0.0211
FBgn0026262	Q9V4D4	Taf3	3.82099	0.00413	2.91359	0.0272598
FBgn0032847	Q9VIP1	Taf13	3.5409	0.00307229	3.12109	0.00241
FBgn0031256	Q9VPQ2	shv	4.01095	0.000266	2.63874	0.00494
FBgn0038546	Q9VEF5	CG7379	4.19517	0.00124532	2.36481	0.00309
FBgn0033934	Q4V6X9	CG17385	3.85571	0.00771	2.61819	0.0435
FBgn0033951	Q7K5M2;A0A0B4LFE1	CG10139	3.88563	0.000879	2.52343	0.0491
FBgn0037312	Q9VNA3	CG11999	3.99901	5.91e-05	2.32294	7.44e-05
FBgn0011763	Q24318;A0A0B4KEQ0	Dp	4.20438	0.00957138	2.05782	0.0432099
FBgn0086686	Q9VFH4	l(3)L1231	3.70713	0.0093295	2.34103	0.0319041
FBgn0035690	A8JNL9	CG10274	3.54919	0.00224	2.47761	0.00956
FBgn0035213	M9PBH8;Q8IRH5	indra	3.89953	4.97e-05	2.04278	0.000663
FBgn0033155	Q7JVP4	Br140	2.60659	0.000225	2.05653	0.0263
FBgn0011661	M9NG50;M9PHG2;C7LAH9;P46150	Moe	2.16796	0.00833	2.27639	0.000498
