## Supplementary Table 3 for "Hangover regulates gene expression by limiting NSL-mediated H4K16 acetylation"

### Sheet: Suppl. Table S3
FlyBase gene number	Gene symbol	dshang#1/dsEGFP		dshang#2/dsEGFP
		log2(FC)	adjusted p-value	log2(FC)	adjusted p-value
FBgn0030009	CG15336	4.8319	2.49788e-05	5.09303	4.86112e-06
FBgn0026562	SPARC	4.97606	5.65855e-219	4.33968	0
FBgn0033724	CG8501	3.66456	5.15721e-07	4.85893	2.11459e-17
FBgn0283531	Duox	4.27705	6.4471e-12	3.65769	4.30754e-19
FBgn0031313	CG5080	3.55016	7.42908e-86	3.79168	1.3978e-128
FBgn0035512	Cpr64Ac	3.97568	4.47751e-14	2.46055	1.38073e-05
FBgn0000180	bib	3.53959	3.4807e-12	3.20133	1.08824e-08
FBgn0030362	regucalcin	3.20662	1.15306e-11	3.43347	8.34014e-13
FBgn0085223	CG34194	3.25499	1.98651e-68	3.28102	4.68379e-57
FBgn0036687	CG6652	3.06583	0.00253447	3.33601	0.00032828
FBgn0030065	CG12075	3.22	4.82054e-81	3.02622	8.72541e-66
FBgn0039787	CG9702	3.05379	1.8063e-13	3.10186	2.63484e-14
FBgn0038042	Scgbeta	2.80312	0.00020795	3.22581	5.80255e-05
FBgn0036294	CG10654	3.06408	1.25348e-08	2.87228	2.96824e-07
FBgn0022355	Tsf1	2.7934	4.35342e-14	3.04215	4.01587e-17
FBgn0266041	asRNA:CR44806	2.66757	0.0125739	3.00686	0.00114373
FBgn0037078	CG12971	2.73888	0.0027458	2.77476	9.85926e-05
FBgn0262029	dachs	2.65041	0.00278535	2.75584	0.00114009
FBgn0005613	Sox15	2.46385	0.0167052	2.64204	0.00973304
FBgn0029608	CG3091	2.45225	3.83309e-35	2.5538	5.57216e-35
FBgn0032178	Spn31A	2.13202	1.35854e-22	2.74112	2.31917e-35
FBgn0052412	QC	2.54494	2.45386e-25	2.18542	3.28822e-23
FBgn0041160	comm2	2.69904	0.000930798	1.90639	0.00943646
FBgn0030968	CG7322	1.98925	1.23445e-07	2.57559	6.37646e-20
FBgn0032666	CG5758	2.70862	1.12441e-08	1.70582	0.000516086
FBgn0024288	Sox100B	2.23569	0.0460322	2.31274	0.0193182
FBgn0036145	CG7607	1.89886	2.7761e-19	2.57015	3.76985e-46
FBgn0029147	NtR	2.03429	0.000199763	2.41963	4.7409e-06
FBgn0030244	CG2157	2.29539	0.00090247	2.16644	0.000864891
FBgn0029754	CG15930	2.16686	0.0248917	2.2472	0.0194933
FBgn0040398	CG14629	1.84164	0.0129909	2.46705	0.000217072
FBgn0036927	Gabat	2.40584	0.000122125	1.88475	0.0172001
FBgn0034985	CG3328	2.04496	0.000195995	2.24496	1.52363e-05
FBgn0262057	Spn77Ba	2.10649	5.23937e-31	2.18185	3.72657e-33
FBgn0037553	CG18249	1.55034	0.000111971	2.53913	1.25067e-13
FBgn0030964	Pvf1	1.6167	0.0446306	2.40211	5.91131e-09
FBgn0030310	PGRP-SA	1.90157	4.49439e-28	2.1449	1.38121e-35
FBgn0011828	Pxn	1.81166	1.03659e-08	2.20612	6.30588e-11
FBgn0051279	CG31279	1.92558	0.00023548	1.97616	5.37383e-05
FBgn0085421	Epac	2.03266	2.85488e-08	1.83876	8.75858e-06
FBgn0032140	CG13117	1.32766	2.50647e-06	2.36413	6.13721e-42
FBgn0029977	hdm	1.96221	1.68138e-16	1.90828	6.3314e-11
FBgn0035903	CG6765	1.91514	0.0113967	1.94558	0.02686
FBgn0043806	CG32032	1.89475	0.00309269	1.9336	0.00345049
FBgn0031538	CG3246	2.02707	1.25946e-23	1.69778	7.32752e-17
FBgn0031775	CG9150	1.96095	6.63163e-07	1.77107	0.000233858
FBgn0264979	CG4267	1.65963	0.000197609	1.90597	2.05919e-11
FBgn0027578	Nepl21	1.48429	0.0116455	2.01748	1.38073e-05
FBgn0265274	Inx3	1.59567	0.000108957	1.9071	1.86566e-06
FBgn0287631	CG46491	1.57105	0.00034792	1.90379	9.56709e-08
FBgn0031470	CG18557	1.71047	0.00687993	1.70231	0.00399273
FBgn0034718	wdp	1.91326	1.20321e-11	1.42573	2.81814e-07
FBgn0032860	CG15130	1.59295	1.76449e-07	1.60785	3.25657e-05
FBgn0032029	CG17292	1.42034	2.19445e-10	1.75658	1.08957e-37
FBgn0023535	Arg	1.17408	0.0375714	1.86048	8.75858e-06
FBgn0039494	grass	1.60656	1.34334e-07	1.48563	1.86566e-06
FBgn0085261	CG34232	1.65395	4.47751e-14	1.42099	3.24686e-12
FBgn0063923	Kaz1-ORFB	1.31296	0.00414106	1.73738	3.19457e-06
FBgn0033134	Tsp42El	1.66027	0.00517775	1.38992	0.0398503
FBgn0052311	zormin	1.64025	1.40953e-19	1.36187	2.25905e-11
FBgn0000299	Col4a1	1.40916	0.0221115	1.59936	0.00795766
FBgn0038846	CG5697	1.78796	5.71451e-06	1.10773	0.022689
FBgn0031055	et	1.47299	0.00254441	1.49662	0.00419592
FBgn0039226	Ude	1.38502	9.09509e-06	1.54395	3.79578e-08
FBgn0016075	vkg	1.39005	0.022052	1.53494	8.1077e-08
FBgn0000153	Adc	1.50921	2.4541e-06	1.41314	0.000409267
FBgn0032262	CG7384	1.58227	0.00093935	1.22459	0.0277862
FBgn0037045	CG10584	1.44029	1.63198e-26	1.37105	7.70754e-24
FBgn0025383	CG14780	1.32225	9.37974e-05	1.47121	1.20785e-07
FBgn0038460	CG18622	1.00052	0.0355417	1.65326	3.24559e-08
FBgn0026721	fat-spondin	1.40933	1.88023e-09	1.23985	3.24428e-07
FBgn0039114	Lsd-1	1.4297	1.42473e-07	1.21208	2.20154e-05
FBgn0038290	CG6912	1.28141	1.17343e-28	1.32542	3.28586e-35
FBgn0085433	CG34404	1.39583	2.52246e-09	1.1199	2.20778e-05
FBgn0050046	CG30046	1.13362	1.88023e-09	1.37314	4.49184e-10
FBgn0263240	Coop	1.22764	3.28515e-19	1.27348	2.14653e-17
FBgn0023525	CG3191	1.13711	0.0357283	1.34808	0.00661522
FBgn0028342	ATPsyndelta	1.12096	3.34819e-08	1.34027	5.63615e-12
FBgn0010548	Aldh-III	1.21331	9.41103e-15	1.21797	7.61188e-14
FBgn0039525	CG5646	1.22465	0.00384956	1.17241	0.021151
FBgn0259227	CG42327	0.977884	3.65012e-07	1.3811	3.52967e-14
FBgn0025682	scf	1.12688	4.19834e-19	1.25688	3.84795e-23
FBgn0003475	spir	1.00951	2.73565e-09	1.33961	6.2638e-13
FBgn0039612	Nepl19	1.16222	0.0102378	1.191	0.00636559
FBgn0037539	CG10435	1.14025	5.44126e-22	1.21022	3.58988e-25
FBgn0031973	Spn28Dc	1.04992	0.000202636	1.27668	0.00506286
FBgn0263967	asRNA:CR43723	1.25751	1.90898e-06	1.06938	0.00292228
FBgn0011706	rpr	1.14923	0.00480015	1.18357	2.48198e-05
FBgn0031768	IPIP	1.09196	4.19834e-19	1.22749	8.14619e-24
FBgn0035753	RpL18	1.12893	5.45068e-09	1.13361	1.83565e-08
FBgn0051548	CG31548	1.1598	2.33091e-27	1.09784	3.11719e-15
FBgn0265991	Zasp52	1.18252	3.28515e-19	1.07195	3.754e-13
FBgn0010333	Rac1	1.15401	4.51832e-10	1.09708	3.87908e-09
FBgn0031488	Ccdc85	0.988905	2.07934e-11	1.24256	2.94611e-16
FBgn0035445	Ids	1.06157	5.83202e-05	1.17357	7.87126e-06
FBgn0031813	Acox3	1.29256	3.4807e-12	0.86371	4.86112e-06
FBgn0030004	CG10958	1.07973	5.84592e-08	1.08916	9.90378e-06
FBgn0040609	CG3348	1.1824	7.23196e-15	0.966644	9.29098e-10
FBgn0029858	mldr	0.934394	5.31977e-10	1.16476	2.13521e-15
FBgn0030800	Nprl2	1.04581	2.29298e-14	1.0428	1.63248e-14
FBgn0267126	lncRNA:CR45566	1.15712	3.89698e-06	0.899321	0.00150839
FBgn0259233	CG42331	1.30815	1.78901e-06	0.677527	0.0299807
FBgn0034186	Gtf3c3	1.16164	2.11193e-10	0.814212	0.00063582
FBgn0029853	Josd	0.830207	2.45263e-10	1.13857	3.42486e-20
FBgn0028970	RabGGTb	0.951291	1.31622e-18	0.988668	4.9856e-17
FBgn0038038	CG5167	0.784707	4.88744e-06	1.12159	1.28204e-13
FBgn0267348	LanB2	0.956471	0.000200761	0.968858	1.67418e-06
FBgn0030678	CG11679	0.940785	4.51832e-10	0.961065	8.02165e-10
FBgn0032871	CG2611	0.938651	0.000968386	0.931403	5.73788e-05
FBgn0003978	vls	0.947584	1.26664e-14	0.900134	7.92109e-15
FBgn0029002	miple2	0.998515	0.00160369	0.845093	0.01125
FBgn0027617	CG5808	0.886337	1.28795e-10	0.941927	1.84414e-10
FBgn0035231	Pcyt2	0.86385	5.71644e-05	0.959914	6.04064e-06
FBgn0036857	Aldh7A1	0.976039	1.07705e-06	0.84526	9.3899e-05
FBgn0040336	Seipin	0.905502	1.36571e-13	0.858203	1.19575e-11
FBgn0033241	CG2915	0.832873	3.07373e-12	0.857097	1.19669e-10
FBgn0035591	CG4611	0.812881	2.21945e-05	0.848505	1.30282e-05
FBgn0031844	CG13771	0.880907	0.000311481	0.778836	0.00127417
FBgn0085434	NaCP60E	0.894194	0.000443934	0.753728	0.0229647
FBgn0035204	Nt5a	0.758957	3.02329e-11	0.8864	7.45568e-15
FBgn0038058	CG5608	0.911632	2.48932e-11	0.719795	2.88004e-07
FBgn0037350	Dph4	0.66275	0.00304902	0.957124	2.66128e-06
FBgn0027359	Tim8	0.691123	2.10105e-08	0.91684	2.71653e-15
FBgn0015568	alpha-Est1	0.688775	0.0081226	0.908909	6.1737e-05
FBgn0032701	CG10341	0.770002	1.43504e-10	0.835323	2.48446e-13
FBgn0004406	PolG1	0.948561	5.90847e-09	0.630783	1.40456e-06
FBgn0261258	rgn	0.674861	0.00740581	0.909366	0.000838111
FBgn0033381	GstE13	0.86902	0.000490626	0.692121	0.011405
FBgn0260779	GatA	0.770926	2.68837e-10	0.78716	6.04579e-10
FBgn0040477	cid	0.826653	8.08247e-10	0.70154	1.52363e-05
FBgn0029094	asf1	0.784395	1.57047e-06	0.738692	0.000313531
FBgn0266667	Exo70	0.72216	1.07735e-09	0.793944	1.07735e-05
FBgn0027791	O-fut2	0.637618	0.000280483	0.868408	4.67885e-05
FBgn0003742	tra2	0.736446	6.21932e-09	0.773724	5.23987e-06
FBgn0038428	Ttc1	0.590465	0.000123108	0.891743	1.58573e-10
FBgn0052557	Mco4	0.850647	3.67163e-05	0.61811	0.03093
FBgn0041588	eIF2D	0.595683	2.09586e-05	0.858931	8.55907e-11
FBgn0036121	CG6310	0.68063	4.56105e-05	0.771357	5.52087e-06
FBgn0003462	Sod1	0.634247	0.000280483	0.809146	5.12884e-07
FBgn0030447	CG2200	0.693777	3.01059e-06	0.750562	5.55483e-08
FBgn0032054	Mocs3	0.7573	4.73466e-10	0.678535	1.77314e-07
FBgn0050467	CG30467	0.690718	1.38293e-05	0.740617	3.08279e-06
FBgn0028990	Spn27A	0.681788	4.73466e-10	0.745076	3.36409e-09
FBgn0034913	Snap29	0.633626	1.31341e-06	0.758	4.0144e-09
FBgn0005612	Sox14	0.792199	4.6541e-08	0.593031	0.000365364
FBgn0031036	CG14220	0.668613	2.46444e-07	0.710254	9.88495e-09
FBgn0035147	Gale	0.707191	0.00115582	0.667748	0.00203661
FBgn0020545	kraken	0.676418	1.68489e-07	0.68312	5.92657e-08
FBgn0039020	CG17141	0.729849	1.30052e-06	0.624562	5.80474e-05
FBgn0030237	CG15209	0.538982	0.0460945	0.797696	5.42393e-07
FBgn0040382	CG5273	0.781275	1.96703e-05	0.554718	0.00758694
FBgn0263200	Galt	0.569785	0.0160757	0.760539	0.000695903
FBgn0032640	Sgt	0.613436	1.42417e-09	0.720637	1.06991e-10
FBgn0036396	CG17359	0.654861	2.98802e-05	0.672388	2.54015e-05
FBgn0025621	CG16989	0.676234	1.34012e-07	0.64899	1.10877e-06
FBgn0037341	CG12746	0.539175	0.000170448	0.775027	7.37121e-09
FBgn0032812	Hakai	0.613805	2.12591e-05	0.704481	2.19907e-05
FBgn0035144	Kah	0.781966	1.86966e-09	0.525155	0.000755115
FBgn0034420	CG10737	0.609799	2.09586e-05	0.696404	1.19236e-05
FBgn0011710	Septin1	0.694778	2.98095e-08	0.603144	4.46644e-09
FBgn0029854	CG3566	0.583501	5.87109e-05	0.690848	2.78689e-07
FBgn0038065	Snx3	0.585324	1.03659e-08	0.681641	1.16867e-09
FBgn0030006	CG17982	0.631108	0.014278	0.628598	0.048445
FBgn0038016	MBD-R2	0.708992	5.04564e-07	0.538049	0.00016798
FBgn0024986	CG3719	0.649843	2.12777e-07	0.596945	4.42146e-06
FBgn0032147	IP3K1	0.687413	0.0488876	0.542273	0.0440747
FBgn0011745	Arp1	0.53638	0.000930798	0.678172	4.88098e-06
FBgn0275436	PheRS-m	0.640855	6.2566e-05	0.573383	0.000241997
FBgn0037151	CG7130	0.610817	0.029847	0.600677	0.0319981
FBgn0030082	HP1b	0.562374	3.38681e-06	0.647014	3.30049e-07
FBgn0022343	CG3760	0.549613	0.00115582	0.655866	0.000850411
FBgn0032204	CG4953	0.616484	6.43003e-06	0.568733	3.33825e-05
FBgn0011659	Mlh1	0.554972	0.000826484	0.623554	0.000234476
FBgn0033428	Urod	0.529189	8.16817e-05	0.646399	3.64105e-06
FBgn0026602	Adk3	0.502282	0.00207297	0.669531	0.000227142
FBgn0266186	Vamp7	0.548076	3.5104e-06	0.627006	1.3054e-06
FBgn0036545	GXIVsPLA2	0.542872	0.000119737	0.62067	1.55369e-05
FBgn0260856	Membrin	0.411478	0.0320905	0.725127	2.88407e-08
FBgn0029664	CG10802	0.642565	0.000107847	0.501755	0.00574359
FBgn0030700	CG15914	0.572048	0.00254441	0.553405	0.00956619
FBgn0046114	Gclm	0.486788	0.00409298	0.630122	6.26784e-05
FBgn0038809	CG16953	0.603763	0.00405553	0.500812	0.0325113
FBgn0029174	Fkbp59	0.443719	0.00445557	0.652539	2.41277e-06
FBgn0026090	Lamtor5	0.546186	0.000880227	0.556138	3.48526e-05
FBgn0003189	r	0.58606	0.00216413	0.503178	0.00260656
FBgn0036249	CG11560	0.532781	0.000524902	0.554416	0.000194208
FBgn0029929	CG4593	0.410611	0.0107283	0.660509	3.80109e-05
FBgn0028833	Cmpk	0.566065	1.23289e-08	0.512207	3.64105e-06
FBgn0051989	Cap-D3	0.549629	8.70522e-07	0.528468	2.3136e-05
FBgn0032166	CG4619	0.595013	0.000113569	0.478529	0.00184882
FBgn0040467	Dlip1	0.488794	0.0113188	0.578028	0.00111998
FBgn0026418	Hsp110	0.516852	0.036381	0.523682	0.0351817
FBgn0036147	Plod	0.501515	0.000969697	0.524852	1.59943e-05
FBgn0030955	CG6891	0.549026	0.000484585	0.476408	0.00569186
FBgn0038272	Dph2	0.471419	0.000329381	0.553423	2.32145e-07
FBgn0030694	CG15602	0.45569	0.0193667	0.564488	4.92063e-05
FBgn0036891	CG9372	0.514227	0.0257193	0.507126	0.0320521
FBgn0031093	CG9581	0.516562	1.34145e-05	0.489284	7.49549e-05
FBgn0031534	Snx1	0.484532	0.000344789	0.515848	0.000480814
FBgn0010470	Fkbp14	0.474159	0.00258835	0.525464	0.00170262
FBgn0086472	RpS25	0.535948	0.00028571	0.460911	0.0149604
FBgn0033570	ND-B14	0.399356	0.0391936	0.588123	0.000942879
FBgn0031267	Ipk2	0.50955	0.00016777	0.483174	0.000241997
FBgn0038424	Fntb	0.471529	0.000337329	0.51958	0.000254134
FBgn0014857	His3.3A	0.503913	2.98802e-05	0.480972	0.000378763
FBgn0037930	CG14715	0.429894	0.00296806	0.54694	0.000271309
FBgn0037354	CG12171	0.462895	0.00061214	0.512742	0.000940899
FBgn0030008	CG2129	0.504931	0.0158356	0.465794	0.0254427
FBgn0001961	Arpc1	0.472431	1.14539e-06	0.484217	5.88241e-06
FBgn0035194	Psf1	0.402275	0.0382593	0.550281	0.00207643
FBgn0025865	Cortactin	0.513337	1.36887e-08	0.440559	0.000228254
FBgn0029873	CG3918	0.402983	0.000905573	0.543672	3.33825e-05
FBgn0261800	LanB1	0.584275	0.00100479	0.356673	0.027893
FBgn0039636	Atg14	0.536568	0.00205304	0.400593	0.0227404
FBgn0032000	CG8372	0.477527	0.000306759	0.46023	0.000940899
FBgn0026872	CG14777	0.402385	0.0160349	0.530489	0.00058581
FBgn0030467	CG1764	0.410459	0.0149423	0.512616	0.00207643
FBgn0024194	rasp	0.481464	0.00711909	0.436041	0.0209435
FBgn0026088	CG14818	0.474039	0.0177464	0.435009	0.0172909
FBgn0034793	asrij	0.480491	0.000291431	0.424591	0.00822783
FBgn0053158	CG33158	0.384087	0.00890183	0.513766	2.48198e-05
FBgn0287454	Pa1	0.479112	0.00241983	0.414707	0.0112285
FBgn0029903	pod1	0.514377	0.0229688	0.373315	0.028199
FBgn0020238	14-3-3epsilon	0.439232	0.00115717	0.447264	0.00184882
FBgn0030522	amrt	0.413858	0.00454143	0.458766	0.0105891
FBgn0031824	CG9547	0.514632	0.00315498	0.353205	0.0389119
FBgn0026015	Top3beta	0.452336	0.00335582	0.407256	0.00590205
FBgn0000221	brn	0.424921	0.0184964	0.425331	0.0185524
FBgn0023512	eIF2Bepsilon	0.478483	0.00147198	0.369391	0.0187346
FBgn0038834	RpS30	0.441342	0.00140241	0.397973	0.0410495
FBgn0030521	CtsB	0.497239	8.32815e-06	0.337227	0.0300611
FBgn0022338	dnk	0.462952	0.00165319	0.370631	0.0313438
FBgn0039555	mRpS22	0.465793	2.11422e-05	0.367252	0.00251145
FBgn0024365	CG12773	0.428192	0.0102378	0.399949	0.0134602
FBgn0030342	CG10347	0.395084	0.00812036	0.430119	0.00599058
FBgn0033683	CG18343	0.372854	0.0472973	0.447303	0.00274857
FBgn0050410	Rpi	0.442586	9.76092e-05	0.376495	0.0207053
FBgn0002174	CG5504	0.363344	0.00286035	0.453046	0.0243921
FBgn0052732	Setd3	0.453669	0.00296972	0.358289	0.0364186
FBgn0035238	CG12104	0.446493	0.000308259	0.365333	0.0167285
FBgn0044823	Spec2	0.41201	0.0250087	0.394581	0.0301439
FBgn0028402	Polr3E	0.358598	0.00945348	0.446232	0.00032828
FBgn0033225	TTLL12	0.458075	0.000344789	0.331032	0.0253964
FBgn0029937	CG8300	0.420862	0.00309269	0.367209	0.0166991
FBgn0035425	CG17746	0.408159	0.000426431	0.362991	0.00587344
FBgn0021944	Coprox	0.442576	0.00207297	0.317863	0.0419859
FBgn0034753	CG2852	0.35154	0.0403334	0.406955	0.0332456
FBgn0025716	Bap55	0.372699	0.00337276	0.38203	0.00584724
FBgn0020370	TppII	0.41333	0.000524902	0.323007	0.032406
FBgn0266518	Dpit47	0.31064	0.0230735	0.421627	0.000241997
FBgn0031868	Rat1	0.434359	0.0127079	0.287651	0.0430536
FBgn0037592	CG11737	0.364381	0.0459073	0.358952	0.0345882
FBgn0033663	ERp60	0.334155	0.0293459	0.386623	0.0105073
FBgn0029736	CG4041	0.34407	0.0229688	0.361642	0.0185524
FBgn0031037	CG14207	0.371418	0.0032843	0.325448	0.0411137
FBgn0038039	CG5196	0.346338	0.00812759	0.316001	0.0166991
FBgn0264389	opm	0.308969	0.0359241	0.321029	0.0484769
FBgn0037468	CG1943	0.275289	0.0394437	0.34196	0.00475057
FBgn0086346	ALiX	0.309241	0.00711909	0.295404	0.0180437
FBgn0014879	Set	0.266211	0.0300376	0.330502	0.0150959
FBgn0000566	Cth	-0.335716	0.0184964	-0.318436	0.0207553
FBgn0263601	mib1	-0.282066	0.0299307	-0.397642	0.0111609
FBgn0045823	vsg	-0.375602	0.00257383	-0.345528	0.00779591
FBgn0030412	Tomosyn	-0.393493	0.00231048	-0.362448	0.0166991
FBgn0037327	PEK	-0.342172	0.0233102	-0.423973	0.00259408
FBgn0011230	poe	-0.304124	0.0257193	-0.482844	4.01201e-05
FBgn0033924	CG8613	-0.363106	0.0384323	-0.427384	0.00138742
FBgn0011225	jar	-0.462623	0.000341601	-0.333901	0.0365828
FBgn0014906	Hydr2	-0.322782	0.0127893	-0.476721	5.87219e-05
FBgn0019952	Orct	-0.372949	0.0113284	-0.459977	0.000783314
FBgn0261574	kug	-0.382789	0.0309698	-0.457767	0.0231806
FBgn0030246	CG1582	-0.422439	0.00498213	-0.437092	0.00707585
FBgn0033665	Zip48C	-0.42091	0.0191408	-0.446428	0.00968753
FBgn0024957	Irp-1B	-0.418131	0.0302501	-0.470002	0.0136836
FBgn0053138	Agbe	-0.406969	0.0460693	-0.526332	0.00387674
FBgn0033402	Myd88	-0.434243	0.0227493	-0.503426	0.00324766
FBgn0261836	Msp300	-0.436009	0.0206818	-0.513072	0.00505346
FBgn0033661	CG13185	-0.449939	0.00874215	-0.505385	0.0047238
FBgn0002891	PolZ1	-0.535729	0.00394046	-0.421575	0.0440747
FBgn0051151	wge	-0.473883	0.0318795	-0.481462	0.0317752
FBgn0031389	CG4259	-0.446323	0.0131707	-0.527587	0.0300611
FBgn0040259	Ugt302C1	-0.482948	0.00207589	-0.49891	0.00708266
FBgn0034501	CG13868	-0.496868	0.000522454	-0.504879	0.000111804
FBgn0034728	rad50	-0.43509	0.00158539	-0.585059	4.67885e-05
FBgn0004901	Prat	-0.518623	0.00016777	-0.505107	0.0134198
FBgn0035073	CG16896	-0.513249	0.0032843	-0.511263	0.00569759
FBgn0020236	Acly	-0.55045	1.35966e-05	-0.484641	0.000271576
FBgn0024277	trio	-0.619106	0.000195553	-0.435183	0.0368661
FBgn0000064	Ald1	-0.441062	0.0457189	-0.642299	0.000280371
FBgn0032330	Samuel	-0.600336	0.00534469	-0.49405	0.0227725
FBgn0266719	stac	-0.611959	5.84592e-08	-0.498575	0.000940899
FBgn0052436	CG32436	-0.664396	5.49174e-05	-0.481788	0.00708266
FBgn0040319	Gclc	-0.658737	0.000785142	-0.517067	0.0193838
FBgn0086365	Orct2	-0.63572	5.71451e-06	-0.555045	0.000129832
FBgn0016034	mael	-0.53729	0.000886129	-0.658212	2.02124e-05
FBgn0034494	CG10444	-0.458796	8.81412e-05	-0.78183	1.60048e-11
FBgn0086450	su(r)	-0.740451	0.000366411	-0.527271	0.0307658
FBgn0037364	Rab23	-0.707131	0.000511587	-0.560169	0.0100029
FBgn0003028	ovo	-0.5975	0.000508294	-0.679544	9.84106e-05
FBgn0011274	Dif	-0.607437	0.0289959	-0.682487	0.0210637
FBgn0032447	PICK1	-0.669853	0.0169075	-0.635584	0.0278884
FBgn0032026	CG7627	-0.792329	7.53987e-10	-0.537334	0.00422319
FBgn0040064	Acaa	-0.706406	0.00254005	-0.684614	0.00569186
FBgn0050340	CG30340	-0.683717	0.00430891	-0.789741	0.0121787
FBgn0050069	Sdb	-0.688823	0.00363626	-0.792099	0.000690888
FBgn0033993	CG8089	-0.866746	0.000576476	-0.716621	0.013248
FBgn0030629	CG9123	-0.752212	0.0149443	-0.869335	0.00775216
FBgn0037581	CG7352	-1.05759	0.000557498	-0.661078	0.0152234
FBgn0261862	whd	-0.956708	2.68492e-06	-0.780988	2.48198e-05
FBgn0266183	lncRNA:CR44889	-0.751768	0.00304902	-1.0227	5.73788e-05
FBgn0263232	Nxf3	-0.951429	0.0217312	-0.867179	0.0497631
FBgn0015558	tty	-0.874953	0.00659616	-1.03849	0.000754686
FBgn0051092	LpR2	-0.862578	0.0474781	-1.17435	0.00267624
FBgn0035167	Gr61a	-1.1485	1.79854e-05	-0.956579	7.38793e-05
FBgn0035888	CG7120	-0.950521	0.00757488	-1.19958	0.00138647
FBgn0033113	Spn42Dc	-1.37171	2.84541e-07	-1.05814	1.11065e-06
FBgn0029834	CG5937	-1.44001	0.000202076	-1.00819	0.0226624
FBgn0027521	CG3679	-1.30109	0.0346546	-1.17739	0.0172909
FBgn0261363	PPO3	-1.60669	2.37492e-14	-0.952317	7.68122e-05
FBgn0259224	CG42324	-1.19579	1.47733e-12	-1.29486	3.33209e-14
FBgn0260866	dnr1	-1.25501	1.07705e-06	-1.23871	5.01722e-06
FBgn0063494	GstE6	-1.74945	2.28328e-11	-0.97403	5.07572e-05
FBgn0036765	CG7408	-1.60215	0.00115582	-1.1659	0.0231806
FBgn0037816	CG6345	-1.48582	1.24989e-05	-1.27269	0.00238396
FBgn0034403	EB-SUN	-1.30799	0.000851569	-1.56393	1.38073e-05
